# Single-cell ATAC-seq Signal Extraction and Enhancement with SCATE

**DOI:** 10.1101/795609

**Authors:** Zhicheng Ji, Weiqiang Zhou, Hongkai Ji

## Abstract

Single-cell sequencing assay for transposase-accessible chromatin (scATAC-seq) is the state-of-the-art technology for analyzing genome-wide regulatory landscape in single cells. Single-cell ATAC-seq data are sparse and noisy. Analyzing such data is challenging. Existing computational methods cannot accurately reconstruct activities of individual cis-regulatory elements (CREs) in individual cells or rare cell subpopulations. We present a new statistical framework, SCATE, that adaptively integrates information from co-activated CREs, similar cells, and publicly available regulome data to substantially increase the accuracy for estimating activities of individual CREs. We show that using SCATE, one can better reconstruct the regulatory landscape of a heterogeneous sample.
