## Supplementary material for "Single-cell ATAC-seq Signal Extraction and Enhancement with SCATE": Additional file 3 - TableS2.csv

Dataset	TF	Accession
GM12878	ATF7	MA0834.1
GM12878	BHLHE40	MA0464.2
GM12878	CREM	MA0609.1
GM12878	CTCF	MA0139.1
GM12878	EBF1	MA0154.3
GM12878	ELF1	MA0473.2
GM12878	ELK1	MA0028.2
GM12878	ETV6	MA0645.1
GM12878	GABPA	MA0062.2
GM12878	JUNB	MA0490.1
GM12878	JUND	MA0491.1
GM12878	MAX	MA0058.3
GM12878	MEF2C	MA0497.1
GM12878	NFIC	MA0161.1
GM12878	NFYA	MA0060.2
GM12878	NFYB	MA0502.1
GM12878	NR2F1	MA0017.2
GM12878	NRF1	MA0506.1
GM12878	PKNOX1	MA0782.1
GM12878	RFX5	MA0510.2
GM12878	RUNX3	MA0684.1
GM12878	SRF	MA0083.3
GM12878	TBP	MA0108.2
GM12878	TBX21	MA0690.1
GM12878	TCF12	MA0521.1
GM12878	USF2	MA0526.1
GM12878	ZBED1	MA0749.1
GM12878	ZNF143	MA0088.2
K562	ATF7	MA0834.1
K562	BHLHE40	MA0464.2
K562	CREB3L1	MA0839.1
K562	CREM	MA0609.1
K562	CTCF	MA0139.1
K562	E2F1	MA0024.3
K562	E2F7	MA0758.1
K562	EGR1	MA0162.2
K562	ELF1	MA0473.2
K562	ELF4	MA0641.1
K562	ESRRA	MA0592.2
K562	GATA1	MA0035.3
K562	GATA2	MA0036.2
K562	JUNB	MA0490.1
K562	JUND	MA0491.1
K562	MNT	MA0825.1
K562	NFE2	MA0841.1
K562	NFYA	MA0060.2
K562	NFYB	MA0502.1
K562	NR2F1	MA0017.2
K562	NRF1	MA0506.1
K562	PKNOX1	MA0782.1
K562	SOX6	MA0515.1
K562	SP1	MA0079.3
K562	TAL1	MA0140.2
K562	TBP	MA0108.2
K562	TCF12	MA0521.1
K562	YY1	MA0095.2
K562	ZBTB7A	MA0750.1
