## Supplementary material for "Single-cell ATAC-seq Signal Extraction and Enhancement with SCATE": Additional file 4 - Table S3.csv

Biosample organism	Experiment accession	Biosample term name	Biosample life stage	Biosample sex	Biosample Age	Biosample treatments
Homo sapiens	ENCSR299INS	right lung	embryonic	female	105 day
Homo sapiens	ENCSR258IBL	left renal pelvis	embryonic	male	105 day
Homo sapiens	ENCSR761ZFA	right renal pelvis	embryonic	male	105 day
Homo sapiens	ENCSR452EGE	muscle of arm	embryonic	male	120 day
Homo sapiens	ENCSR619BNL	muscle of arm	embryonic	male	97 day
Homo sapiens	ENCSR228BOM	right lung	embryonic	male	115 day
Homo sapiens	ENCSR696XSJ	adrenal gland	embryonic	female	113 day
Homo sapiens	ENCSR000EMX	cardiac mesoderm	embryonic	female	unknown
Homo sapiens	ENCSR000EPW	epithelial cell of proximal tubule	unknown	unknown	unknown
Homo sapiens	ENCSR639ZJI	common myeloid progenitor, CD34-positive	adult	male	23 year
Homo sapiens	ENCSR000ENO	HeLa-S3	adult	female	31 year
Homo sapiens	ENCSR116WWW	small intestine	embryonic	female	120 day
Homo sapiens	ENCSR891VOV	B cell	adult	female	34 year
Homo sapiens	ENCSR080PZL	adrenal gland	embryonic	male	101 day
Homo sapiens	ENCSR550UWM	renal cortex interstitium	embryonic	male	97 day
Homo sapiens	ENCSR092WMD	left renal cortex interstitium	embryonic	male	105 day
Homo sapiens	ENCSR949JYS	muscle of arm	embryonic	male	105 day
Homo sapiens	ENCSR600RAA	left kidney	embryonic	male	87 day
Homo sapiens	ENCSR788SOI	spinal cord	embryonic	male	96 day
Homo sapiens	ENCSR674JIL	CD14-positive monocyte	adult	male	37 year
Homo sapiens	ENCSR804RSI	heart	embryonic	unknown	80 day
Homo sapiens	ENCSR000EQM	WI38	unknown	female	unknown	afimoxifene
Homo sapiens	ENCSR782SSS	stomach	adult	male	34 year
Homo sapiens	ENCSR664PKM	heart	embryonic	female, unknown	76 day, 59 day
Homo sapiens	ENCSR626RVD	bipolar neuron	adult	male	53 year	doxycycline hyclate
Homo sapiens	ENCSR385AMY	hindlimb muscle	embryonic	male	120 day
Homo sapiens	ENCSR000EPJ	MCF-7	adult	female	69 year
Homo sapiens	ENCSR000EMK	hematopoietic multipotent progenitor cell	unknown	male	unknown
Homo sapiens	ENCSR728BAD	adrenal gland	embryonic	male	108 day
Homo sapiens	ENCSR118WIQ	brain	embryonic	unknown	112 day
Homo sapiens	ENCSR000EOI	fibroblast of peridontal ligament	unknown	male	unknown
Homo sapiens	ENCSR746ZPP	L1-S8R	unknown	unknown	unknown
Homo sapiens	ENCSR555QAY	right lobe of liver	adult	female	53 year
Homo sapiens	ENCSR000ENF	brain pericyte	unknown	unknown	unknown
Homo sapiens	ENCSR214XJO	lung	embryonic	female	120 day
Homo sapiens	ENCSR594OWA	small intestine	embryonic	male	91 day
Homo sapiens	ENCSR868XPR	muscle of arm	embryonic	male	115 day
Homo sapiens	ENCSR754WNA	tibial nerve	adult	male	37 year
Homo sapiens	ENCSR067XUN	skin fibroblast	embryonic	male	97 day
Homo sapiens	ENCSR888UPQ	thymus	embryonic	male	108 day
Homo sapiens	ENCSR873ANE	kidney	embryonic	female, male	76 day
Homo sapiens	ENCSR000EMQ	GM06990	unknown	female	unknown
Homo sapiens	ENCSR141IUS	lung	embryonic	female	76 day
Homo sapiens	ENCSR552XJI	placenta	embryonic	unknown	56 day, 59 day
Homo sapiens	ENCSR422PVL	left kidney	embryonic	female	147 day
Homo sapiens	ENCSR544KDB	thymus	embryonic	male	113 day
Homo sapiens	ENCSR826ERZ	muscle of arm	embryonic	unknown	101 day
Homo sapiens	ENCSR554WUJ	renal pelvis	embryonic	female	103 day
Homo sapiens	ENCSR514QHN	muscle of leg	embryonic	male	105 day
Homo sapiens	ENCSR000EOG	pulmonary artery endothelial cell	unknown	female	unknown
Homo sapiens	ENCSR244ZEJ	omental fat pad	adult	female	51 year
Homo sapiens	ENCSR383SNM	iPS DF 19.11	newborn	male	unknown
Homo sapiens	ENCSR648RAX	placenta	embryonic	female	85 day
Homo sapiens	ENCSR580OAH	renal pelvis	embryonic	male	91 day
Homo sapiens	ENCSR000EQH	T-helper 2 cell	adult	female	26 year
Homo sapiens	ENCSR188JLO	small intestine	embryonic	male	105 day
Homo sapiens	ENCSR010ZMK	muscle of back	embryonic	female	113 day
Homo sapiens	ENCSR540PVZ	right renal pelvis	embryonic	male	120 day
Homo sapiens	ENCSR000EON	retinal pigment epithelial cell	unknown	unknown	unknown
Homo sapiens	ENCSR033DQS	muscle of leg	embryonic	male	97 day
Homo sapiens	ENCSR141DMX	renal pelvis	embryonic	female	96 day
Homo sapiens	ENCSR986XLW	lung	embryonic	unknown	101 day
Homo sapiens	ENCSR888GBS	muscle of arm	embryonic	male	96 day
Homo sapiens	ENCSR062DXC	muscle of arm	embryonic	female	115 day
Homo sapiens	ENCSR437AYW	vagina	adult	female	53 year
Homo sapiens	ENCSR332MRT	tibial artery	adult	male	37 year
Homo sapiens	ENCSR000EMH	stromal cell of bone marrow	unknown	male	unknown
Homo sapiens	ENCSR864IGD	lower leg skin	adult	female	53 year
Homo sapiens	ENCSR502NDK	small intestine	embryonic	female	108 day
Homo sapiens	ENCSR680SDS	left lung	embryonic	female	107 day
Homo sapiens	ENCSR164WOF	upper lobe of left lung	adult	male	37 year
Homo sapiens	ENCSR270LZE	muscle of arm	embryonic	male	113 day
Homo sapiens	ENCSR861NUH	muscle of leg	embryonic	male	104 day
Homo sapiens	ENCSR960EJV	left lung	embryonic	female	110 day
Homo sapiens	ENCSR282QFE	stomach	embryonic	female	121 day
Homo sapiens	ENCSR932DHT	renal cortex interstitium	embryonic	female	96 day
Homo sapiens	ENCSR167XSQ	muscle of leg	embryonic	male	101 day
Homo sapiens	ENCSR268QCH	right renal cortex interstitium	embryonic	male	105 day
Homo sapiens	ENCSR072NBR	muscle of back	embryonic	female	98 day
Homo sapiens	ENCSR504KZE	lung	embryonic	unknown	67 day
Homo sapiens	ENCSR545KQR	placenta	embryonic	female	105 day
Homo sapiens	ENCSR154YPL	large intestine	embryonic	female	110 day
Homo sapiens	ENCSR533VAF	heart	embryonic	female	147 day
Homo sapiens	ENCSR392GCE	heart	embryonic	male	120 day
Homo sapiens	ENCSR070CMW	heart left ventricle	adult	female	53 year
Homo sapiens	ENCSR000EPQ	keratinocyte	unknown	female	unknown
Homo sapiens	ENCSR850YHJ	spleen	adult	male	54 year
Homo sapiens	ENCSR696TPW	thyroid gland	adult	female	53 year
Homo sapiens	ENCSR131JVA	stomach	adult	female	53 year
Homo sapiens	ENCSR572LDG	brain	embryonic	male	101 day
Homo sapiens	ENCSR154ZNQ	heart	embryonic	female	105 day
Homo sapiens	ENCSR366EGE	heart	embryonic	unknown	101 day
Homo sapiens	ENCSR000EQL	WERI-Rb-1	child	female	1 year
Homo sapiens	ENCSR646BJT	B cell	adult	female	43 year
Homo sapiens	ENCSR951XEN	muscle of arm	embryonic	male	104 day
Homo sapiens	ENCSR059LXL	muscle of leg	embryonic	male	96 day
Homo sapiens	ENCSR129KIV	renal cortex interstitium	embryonic	male	108 day
Homo sapiens	ENCSR083FBK	small intestine	embryonic	female	110 day
Homo sapiens	ENCSR457ILW	small intestine	embryonic	female	91 day
Homo sapiens	ENCSR911YVV	renal pelvis	embryonic	female	89 day
Homo sapiens	ENCSR064GBK	heart	embryonic	female	91 day
Homo sapiens	ENCSR428XAX	ovary	embryonic	female	unknown
Homo sapiens	ENCSR425MRQ	CD4-positive helper T cell	adult	male	37 year
Homo sapiens	ENCSR695AUY	CD14-positive monocyte	adult	female	34 year
Homo sapiens	ENCSR060HPL	coronary artery	adult	female	53 year
Homo sapiens	ENCSR039ZVQ	left renal cortex interstitium	embryonic	male	120 day
Homo sapiens	ENCSR000EOF	non-pigmented ciliary epithelial cell	unknown	unknown	unknown
Homo sapiens	ENCSR000ENK	fibroblast of the conjunctiva	unknown	unknown	unknown
Homo sapiens	ENCSR524DWS	renal cortex interstitium	embryonic	female	120 day
Homo sapiens	ENCSR249BYV	muscle of leg	embryonic	male	113 day
Homo sapiens	ENCSR813CKU	urinary bladder	embryonic	male	76 day
Homo sapiens	ENCSR000ENU	HL-60	adult	female	36 year
Homo sapiens	ENCSR913NYL	renal pelvis	embryonic	male	108 day
Homo sapiens	ENCSR641ZPF	stomach	adult	female	51 year
Homo sapiens	ENCSR100TUY	tibial nerve	adult	female	53 year
Homo sapiens	ENCSR278SKG	right atrium auricular region	adult	female	51 year
Homo sapiens	ENCSR080ISA	tibial artery	adult	female	53 year
Homo sapiens	ENCSR006IJP	lung	embryonic	unknown	112 day
Homo sapiens	ENCSR419MZH	adrenal gland	embryonic	female	108 day
Homo sapiens	ENCSR000EMC	fibroblast of the aortic adventitia	unknown	female	unknown
Homo sapiens	ENCSR803VCR	left lung	embryonic	female	91 day
Homo sapiens	ENCSR060BFU	adrenal gland	embryonic	unknown	96 day
Homo sapiens	ENCSR887BNC	right renal cortex interstitium	embryonic	male	120 day
Homo sapiens	ENCSR066WZJ	kidney	embryonic	unknown	80 day
Homo sapiens	ENCSR187PYY	brain	embryonic	female	142 day
Homo sapiens	ENCSR615WIN	spinal cord	embryonic	female	89 day
Homo sapiens	ENCSR000EMG	HS-5	adult	male	unknown
Homo sapiens	ENCSR364TKL	renal pelvis	embryonic	male	97 day
Homo sapiens	ENCSR179CDH	trophoblast cell	embryonic	male	unknown
Homo sapiens	ENCSR000EQA	skeletal muscle cell	unknown	unknown	unknown
Homo sapiens	ENCSR609DDQ	CD8-positive, alpha-beta T cell	adult	female	34 year
Homo sapiens	ENCSR842VTJ	CD8-positive, alpha-beta T cell	adult	male	21 year
Homo sapiens	ENCSR511GQA	stomach	embryonic	female	108 day
Homo sapiens	ENCSR000EMI	Caco-2	adult	male	72 year
Homo sapiens	ENCSR000EMT	GM12878	adult	female	unknown
Homo sapiens	ENCSR541UPY	thymus	embryonic	female	98 day
Homo sapiens	ENCSR262QJC	kidney	embryonic	male	87 day
Homo sapiens	ENCSR765BSU	right kidney	embryonic	female	117 day
Homo sapiens	ENCSR945RWN	small intestine	embryonic	male	108 day
Homo sapiens	ENCSR682PKY	thymus	embryonic	female	unknown
Homo sapiens	ENCSR000ENR	HFF-Myc	newborn	male	unknown
Homo sapiens	ENCSR000EPC	K562	adult	female	53 year
Homo sapiens	ENCSR643GHI	CD4-positive helper T cell	adult	female	33 year
Homo sapiens	ENCSR840TVG	CD8-positive, alpha-beta T cell	adult	female	33 year
Homo sapiens	ENCSR956ZHU	renal pelvis	embryonic	male	113 day
Homo sapiens	ENCSR820XRX	brain	embryonic	female	105 day
Homo sapiens	ENCSR790FIS	transverse colon	adult	male	54 year
Homo sapiens	ENCSR000EQE	T-helper 1 cell	adult	male	33 year
Homo sapiens	ENCSR237WJY	uterus	adult	female	53 year
Homo sapiens	ENCSR174GXG	muscle of back	embryonic	male	101 day
Homo sapiens	ENCSR914DOH	heart	embryonic	female	103 day
Homo sapiens	ENCSR000EML	naive thymus-derived CD4-positive, alpha-beta T cell	adult	male	26 year
Homo sapiens	ENCSR062DUU	stomach	embryonic	female	105 day
Homo sapiens	ENCSR000ENG	smooth muscle cell of the brain vasculature	unknown	female	unknown
Homo sapiens	ENCSR941SMM	stomach	embryonic	unknown	101 day
Homo sapiens	ENCSR796SJV	large intestine	embryonic	female	98 day
Homo sapiens	ENCSR564JUY	hematopoietic multipotent progenitor cell	adult	male	25 year	kit ligand, hydrocortisone succinate, erythropoietin, interleukin-3
Homo sapiens	ENCSR645INA	lower leg skin	adult	female	51 year
Homo sapiens	ENCSR000EMO	skin fibroblast	adult	female	31 year
Homo sapiens	ENCSR679IFH	spleen	embryonic	unknown	112 day
Homo sapiens	ENCSR947VPG	right lung	embryonic	male	87 day
Homo sapiens	ENCSR541AVF	left lung	embryonic	female	117 day
Homo sapiens	ENCSR000EMD	BE2C	child	male	2 year
Homo sapiens	ENCSR004SUL	GM23338	adult	male	53 year
Homo sapiens	ENCSR477RTP	IMR-90	embryonic	female	16 week
Homo sapiens	ENCSR000EOA	dermis microvascular lymphatic vessel endothelial cell	unknown	female	unknown
Homo sapiens	ENCSR148VUP	hematopoietic multipotent progenitor cell	adult	male	25 year	kit ligand, hydrocortisone succinate, erythropoietin, interleukin-3
Homo sapiens	ENCSR440QMR	iPS DF 19.7	newborn	male	unknown
Homo sapiens	ENCSR531HPD	large intestine	embryonic	male	105 day
Homo sapiens	ENCSR000ELY	fibroblast of lung	embryonic	male	12 week
Homo sapiens	ENCSR272RQX	muscle of leg	embryonic	female	113 day
Homo sapiens	ENCSR970ZLG	small intestine	embryonic	male	87 day
Homo sapiens	ENCSR820ICX	retina	embryonic	female	89 day
Homo sapiens	ENCSR884MCZ	right kidney	embryonic	female	98 day
Homo sapiens	ENCSR261SMF	iPS DF 6.9	newborn	male	unknown
Homo sapiens	ENCSR121ZSL	trophoblast cell	embryonic	unknown	21 week
Homo sapiens	ENCSR859CZM	occipital lobe	adult	male	84 year
Homo sapiens	ENCSR133SPH	large intestine	embryonic	female	120 day
Homo sapiens	ENCSR809LCE	trophoblast cell	embryonic	unknown	23 week
Homo sapiens	ENCSR318WOD	lung	embryonic	male	103 day
Homo sapiens	ENCSR565EBN	small intestine	embryonic	female	98 day
Homo sapiens	ENCSR278FHC	testis	embryonic	male	unknown
Homo sapiens	ENCSR309YDN	muscle of arm	embryonic	female	85 day
Homo sapiens	ENCSR777USE	thymus	embryonic	female	147 day
Homo sapiens	ENCSR499IFY	placenta	embryonic	unknown	53 day
Homo sapiens	ENCSR000EPY	SK-N-MC	child	female	14 year
Homo sapiens	ENCSR522FGG	stomach	embryonic	male	108 day
Homo sapiens	ENCSR414IHC	T-cell	adult	male	21 year
Homo sapiens	ENCSR000ELZ	fibroblast of pedal digit skin	adult	female	21 year
Homo sapiens	ENCSR915BSC	H9	embryonic	female	5 day
Homo sapiens	ENCSR575VMI	placenta	embryonic	female, male	101 day, 105 day
Homo sapiens	ENCSR214QEO	large intestine	embryonic	female	91 day
Homo sapiens	ENCSR962MFI	large intestine	embryonic	female	85 day
Homo sapiens	ENCSR189YJQ	heart	embryonic	female	110 day
Homo sapiens	ENCSR000EPK	CD14-positive monocyte	unknown	female	unknown
Homo sapiens	ENCSR608AHQ	stomach	embryonic	male	127 day
Homo sapiens	ENCSR254AGA	renal cortex interstitium	embryonic	male	91 day
Homo sapiens	ENCSR645GJD	kidney	embryonic	female	113 day
Homo sapiens	ENCSR805XIF	femur	embryonic	female	98 day
Homo sapiens	ENCSR167OVP	placenta	embryonic	female	116 day, 113 day
Homo sapiens	ENCSR499PZA	kidney	embryonic	male	105 day
Homo sapiens	ENCSR437KLY	kidney	embryonic	female	85 day
Homo sapiens	ENCSR295DUI	left kidney	embryonic	female	87 day
Homo sapiens	ENCSR317SIH	muscle of back	embryonic	male	91 day
Homo sapiens	ENCSR800QGE	large intestine	embryonic	female	103 day
Homo sapiens	ENCSR563XRP	large intestine	embryonic	female	107 day
Homo sapiens	ENCSR979ZJS	transverse colon	adult	male	37 year
Homo sapiens	ENCSR000EOK	renal cortical epithelial cell	unknown	unknown	unknown
Homo sapiens	ENCSR517NHP	muscle of arm	embryonic	female	105 day
Homo sapiens	ENCSR935EVZ	left lung	embryonic	male	115 day
Homo sapiens	ENCSR217YRJ	muscle of trunk	embryonic	female	120 day
Homo sapiens	ENCSR141VGA	lung	embryonic	female	85 day
Homo sapiens	ENCSR000ENE	brain microvascular endothelial cell	unknown	unknown	unknown
Homo sapiens	ENCSR247IUJ	B cell	adult	male	37 year
Homo sapiens	ENCSR271QSV	common myeloid progenitor, CD34-positive	adult	male	unknown
Homo sapiens	ENCSR320TUJ	common myeloid progenitor, CD34-positive	adult	female	50 year
Homo sapiens	ENCSR019JDO	Karpas-422	adult	female	72 year
Homo sapiens	ENCSR332BSB	right kidney	embryonic	male	87 day
Homo sapiens	ENCSR438TWI	muscle of back	embryonic	male	96 day
Homo sapiens	ENCSR440FZS	muscle of trunk	embryonic	female	113 day
Homo sapiens	ENCSR000EPF	LNCaP clone FGC	adult	male	50 year
Homo sapiens	ENCSR000EPZ	SK-N-SH	child	female	4 year	all-trans-retinoic acid
Homo sapiens	ENCSR000EOM	glomerular endothelial cell	unknown	unknown	unknown
Homo sapiens	ENCSR468OVW	left lung	embryonic	female	105 day
Homo sapiens	ENCSR476SDZ	muscle of back	embryonic	male	108 day
Homo sapiens	ENCSR847RSJ	lung	embryonic	female	96 day
Homo sapiens	ENCSR357PMV	muscle of arm	embryonic	female	120 day
Homo sapiens	ENCSR106RBR	muscle of back	embryonic	female	115 day
Homo sapiens	ENCSR866RCY	adrenal gland	embryonic	female	85 day
Homo sapiens	ENCSR246PXX	stomach	child	male	3 year
Homo sapiens	ENCSR445XYW	right lung	embryonic	female	98 day
Homo sapiens	ENCSR295ELC	muscle of back	embryonic	male	97 day
Homo sapiens	ENCSR846CTA	right lung	embryonic	male	105 day
Homo sapiens	ENCSR414ZUA	right kidney	embryonic	male	108 day
Homo sapiens	ENCSR184DFF	left kidney	embryonic	male	96 day
Homo sapiens	ENCSR656QYL	renal cortex interstitium	embryonic	female	103 day
Homo sapiens	ENCSR595HZQ	pancreas	adult	female	30 year
Homo sapiens	ENCSR735BIM	common myeloid progenitor, CD34-positive	adult	male	43 year
Homo sapiens	ENCSR564TUY	common myeloid progenitor, CD34-positive	unknown	male	unknown
Homo sapiens	ENCSR217TAW	fibroblast of arm	adult	male	53 year
Homo sapiens	ENCSR723JLG	natural killer cell	adult	female	34 year
Homo sapiens	ENCSR930YSB	stomach	embryonic	female	96 day
Homo sapiens	ENCSR786FWF	muscle of back	embryonic	male	127 day
Homo sapiens	ENCSR792ZXA	kidney	embryonic	female, unknown	59 day
Homo sapiens	ENCSR562FNN	liver	embryonic	female	101 day, 113 day
Homo sapiens	ENCSR973MKT	spinal cord	embryonic	female	87 day
Homo sapiens	ENCSR017TFH	right kidney	embryonic	female	87 day
Homo sapiens	ENCSR120LVW	left kidney	embryonic	female	98 day
Homo sapiens	ENCSR163PKT	stomach	adult	male	54 year
Homo sapiens	ENCSR857AEB	large intestine	embryonic	male	108 day
Homo sapiens	ENCSR802AJE	placenta	embryonic	male	85 day
Homo sapiens	ENCSR964VVW	right lung	embryonic	male	96 day
Homo sapiens	ENCSR263IGU	right lung	embryonic	female	91 day
Homo sapiens	ENCSR164PQJ	thymus	embryonic	male	127 day
Homo sapiens	ENCSR148MFM	spinal cord	embryonic	male	105 day
Homo sapiens	ENCSR488PHT	left lung	embryonic	male	113 day
Homo sapiens	ENCSR639XWF	left lung	embryonic	male	96 day
Homo sapiens	ENCSR357RED	muscle of back	embryonic	male	105 day
Homo sapiens	ENCSR938UOR	muscle of leg	embryonic	female	115 day
Homo sapiens	ENCSR411MGY	muscle of trunk	embryonic	female	121 day
Homo sapiens	ENCSR874CAK	large intestine	embryonic	female	108 day
Homo sapiens	ENCSR174JMM	heart	embryonic	female	117 day
Homo sapiens	ENCSR000EMU	H1-hESC	embryonic	male	unknown
Homo sapiens	ENCSR712PYJ	ovary	adult	female	30 year
Homo sapiens	ENCSR552RKI	placenta	embryonic	unknown	102 day
Homo sapiens	ENCSR176KYD	fibroblast of skin of abdomen	embryonic	male	97 day
Homo sapiens	ENCSR373BIX	CD1c-positive myeloid dendritic cell	unknown	unknown	unknown
Homo sapiens	ENCSR281HBB	common myeloid progenitor, CD34-positive	adult	male	49 year
Homo sapiens	ENCSR320PGJ	heart	embryonic	male	105 day
Homo sapiens	ENCSR000EMZ	H7-hESC	embryonic	female	unknown
Homo sapiens	ENCSR504WYA	transverse colon	adult	female	53 year
Homo sapiens	ENCSR278FVO	neural stem progenitor cell	embryonic	male	unknown
Homo sapiens	ENCSR860NDZ	small intestine	embryonic	female	105 day
Homo sapiens	ENCSR000EPT	Panc1	unknown	male	56 year
Homo sapiens	ENCSR838IPF	thymus	embryonic	female	105 day
Homo sapiens	ENCSR172PVJ	stomach	embryonic	male	91 day
Homo sapiens	ENCSR845MEJ	right lung	embryonic	female	117 day
Homo sapiens	ENCSR941DTJ	kidney	embryonic	female	108 day
Homo sapiens	ENCSR095GWE	stomach	embryonic	male	76 day, 58 day
Homo sapiens	ENCSR947POC	brain	embryonic	male	104 day
Homo sapiens	ENCSR191EII	common myeloid progenitor, CD34-positive	unknown	female	unknown
Homo sapiens	ENCSR033STL	muscle of back	embryonic	female	105 day
Homo sapiens	ENCSR342NCX	thymus	embryonic	female	113 day
Homo sapiens	ENCSR953XJU	left kidney	embryonic	female	107 day
Homo sapiens	ENCSR000ENY	dermis blood vessel endothelial cell	adult	female	unknown
Homo sapiens	ENCSR366YTD	T-cell	adult	male	37 year
Homo sapiens	ENCSR979BPU	kidney	embryonic	female	82 day
Homo sapiens	ENCSR166TEE	forelimb muscle	embryonic	female	108 day
Homo sapiens	ENCSR036VRV	right kidney	embryonic	female	107 day
Homo sapiens	ENCSR482HQE	lung	embryonic	female	108 day
Homo sapiens	ENCSR783OCW	esophagus squamous epithelium	adult	male	37 year
Homo sapiens	ENCSR026EOM	brain	embryonic	female	85 day
Homo sapiens	ENCSR762FCX	large intestine	embryonic	male	91 day
Homo sapiens	ENCSR495INQ	common myeloid progenitor, CD34-positive	adult	male	42 year
Homo sapiens	ENCSR000EPU	epithelial cell of prostate	unknown	unknown	unknown
Homo sapiens	ENCSR000EPS	NT2/D1	unknown	male	22 year
Homo sapiens	ENCSR953WJO	left lung	embryonic	male	105 day
Homo sapiens	ENCSR000EMN	CMK	child	male	10 month
Homo sapiens	ENCSR930AUG	right lung	embryonic	female	108 day
Homo sapiens	ENCSR000EOC	dermis blood vessel endothelial cell	newborn	male	unknown
Homo sapiens	ENCSR401ESD	tibial nerve	adult	female	51 year
Homo sapiens	ENCSR000EQN	WI38	unknown	female	unknown
Homo sapiens	ENCSR106OKX	kidney	embryonic	female	120 day
Homo sapiens	ENCSR456KDF	left lung	embryonic	female	108 day
Homo sapiens	ENCSR000ENC	astrocyte of the cerebellum	unknown	unknown	unknown
Homo sapiens	ENCSR619DRM	renal pelvis	embryonic	female	105 day
Homo sapiens	ENCSR240TPI	ELR	newborn	male	unknown
Homo sapiens	ENCSR649KBB	brain	embryonic	male	122 day
Homo sapiens	ENCSR990XXC	right kidney	embryonic	male	115 day
Homo sapiens	ENCSR322UXF	Peyer's patch	adult	female	53 year
Homo sapiens	ENCSR236SFP	gastrocnemius medialis	adult	female	51 year
Homo sapiens	ENCSR000EMR	GM12864	unknown	male	unknown
Homo sapiens	ENCSR000EOS	Jurkat clone E61	child	male	14 year
Homo sapiens	ENCSR076YBB	lung	embryonic	male	108 day
Homo sapiens	ENCSR166KPV	endodermal cell	embryonic	female	5 day
Homo sapiens	ENCSR301RCD	renal pelvis	embryonic	male	127 day
Homo sapiens	ENCSR366EQH	large intestine	embryonic	male	115 day
Homo sapiens	ENCSR248CME	smooth muscle cell	embryonic	female	5 day
Homo sapiens	ENCSR082XEU	stomach	embryonic	female	107 day
Homo sapiens	ENCSR849OKE	renal cortex interstitium	embryonic	male	127 day
Homo sapiens	ENCSR757EPJ	kidney	embryonic	male	85 day
Homo sapiens	ENCSR376VVB	thoracic aorta	adult	male	54 year
Homo sapiens	ENCSR686ZKE	esophagus muscularis mucosa	adult	female	51 year
Homo sapiens	ENCSR490JVQ	upper lobe of left lung	adult	female	51 year
Homo sapiens	ENCSR129TSG	placenta	embryonic	female	108 day
Homo sapiens	ENCSR082JCE	kidney	embryonic	female	121 day
Homo sapiens	ENCSR678PDD	spinal cord	embryonic	female	113 day
Homo sapiens	ENCSR000ENV	mammary epithelial cell	unknown	female	unknown
Homo sapiens	ENCSR989YIV	placenta	embryonic	male	91 day
Homo sapiens	ENCSR536NGW	heart	embryonic	male	96 day
Homo sapiens	ENCSR777DXQ	right atrium auricular region	adult	female	53 year
Homo sapiens	ENCSR286WIA	muscle of leg	embryonic	female	105 day
Homo sapiens	ENCSR000ENP	HepG2	child	male	15 year
Homo sapiens	ENCSR958QXU	prostate gland	adult	male	37 year
Homo sapiens	ENCSR320SVK	left renal pelvis	embryonic	male	120 day
Homo sapiens	ENCSR208DMX	stomach	embryonic	female	98 day
Homo sapiens	ENCSR156CLC	brain	embryonic	female	96 day
Homo sapiens	ENCSR441MMO	right lung	embryonic	female	110 day
Homo sapiens	ENCSR000EPI	MCF-7	adult	female	69 year	estradiol
Homo sapiens	ENCSR542KIX	ovary	adult	female	53 year
Homo sapiens	ENCSR627KFV	stomach	embryonic	female	147 day
Homo sapiens	ENCSR657DFR	thyroid gland	adult	female	51 year
Homo sapiens	ENCSR000END	amniotic epithelial cell	unknown	unknown	unknown
Homo sapiens	ENCSR014FPY	iPS DF 4.7	newborn	male	unknown
Homo sapiens	ENCSR000EMA	fibroblast of gingiva	adult	female	24 year
Homo sapiens	ENCSR518JGY	foreskin melanocyte	newborn	male	unknown
Homo sapiens	ENCSR000EOJ	fibroblast of lung	unknown	unknown	unknown
Homo sapiens	ENCSR000EOH	fibroblast of pulmonary artery	unknown	unknown	unknown
Homo sapiens	ENCSR622CAH	muscle of leg	embryonic	male	127 day
Homo sapiens	ENCSR587HPR	lung	embryonic	male	82 day
Homo sapiens	ENCSR000ENM	HCT116	adult	male	unknown
Homo sapiens	ENCSR859KGQ	right lung	embryonic	female	107 day
Homo sapiens	ENCSR670ZSA	right kidney	embryonic	male	96 day
Homo sapiens	ENCSR597NVK	adrenal gland	adult	female	53 year
Homo sapiens	ENCSR760QZM	transverse colon	adult	female	51 year
Homo sapiens	ENCSR155NPL	renal cortex interstitium	embryonic	male	113 day
Homo sapiens	ENCSR637IGL	thoracic segment muscle	embryonic	female	108 day
Homo sapiens	ENCSR917VCP	thymus	embryonic	male	97 day
Homo sapiens	ENCSR937RVN	muscle of leg	embryonic	male	115 day
Homo sapiens	ENCSR753QKD	muscle of arm	embryonic	female	98 day
Homo sapiens	ENCSR344FLH	brain	embryonic	female	109 day
Homo sapiens	ENCSR974TXT	left kidney	embryonic	female	110 day
Homo sapiens	ENCSR141NSQ	muscle of back	embryonic	male	104 day
Homo sapiens	ENCSR911LTI	heart	embryonic	unknown	96 day
Homo sapiens	ENCSR871APX	right kidney	embryonic	female	147 day
Homo sapiens	ENCSR122VUW	common myeloid progenitor, CD34-positive	adult	female	27 year
Homo sapiens	ENCSR726YMS	stomach	embryonic	female	unknown
Homo sapiens	ENCSR047FNH	large intestine	embryonic	male	113 day
Homo sapiens	ENCSR559WMK	tongue	embryonic	male	72 day
Homo sapiens	ENCSR441OGH	left lung	embryonic	male	87 day
Homo sapiens	ENCSR198JXW	muscle of leg	embryonic	female	85 day
Homo sapiens	ENCSR840QVX	muscle of arm	embryonic	male	91 day
Homo sapiens	ENCSR178JBL	pancreas	adult	male	34 year
Homo sapiens	ENCSR856QJX	adrenal gland	embryonic	male	85 day
Homo sapiens	ENCSR133KBX	small intestine	embryonic	female	107 day
Homo sapiens	ENCSR543YPH	left kidney	embryonic	male	115 day
Homo sapiens	ENCSR962EAP	thymus	embryonic	male	104 day
Homo sapiens	ENCSR453EVC	common myeloid progenitor, CD34-positive	adult	male	36 year
Homo sapiens	ENCSR309FOO	brain	embryonic	female	117 day
Homo sapiens	ENCSR000ELX	fibroblast of upper leg skin	embryonic	male	12 week
Homo sapiens	ENCSR328UMC	hematopoietic multipotent progenitor cell	adult	female	34 year
Homo sapiens	ENCSR000EPO	fibroblast of dermis	adult	female	unknown
Homo sapiens	ENCSR356QCD	muscle of arm	embryonic	male	101 day
Homo sapiens	ENCSR759UNY	tongue	embryonic	female	76 day, 59 day
Homo sapiens	ENCSR193LYA	muscle of back	embryonic	female	85 day
Homo sapiens	ENCSR851ZFT	renal cortex interstitium	embryonic	female	89 day
Homo sapiens	ENCSR444VTC	large intestine	embryonic	female	105 day
Homo sapiens	ENCSR000EMF	HS-27A	adult	male	unknown
Homo sapiens	ENCSR000EPN	bronchial epithelial cell	unknown	female	unknown	retinoic acid
Homo sapiens	ENCSR000ENL	choroid plexus epithelial cell	unknown	unknown	unknown
Homo sapiens	ENCSR251UPG	foreskin fibroblast	newborn	male	unknown
Homo sapiens	ENCSR489NAM	OCI-LY7	adult	male	48 year
Homo sapiens	ENCSR000EOL	kidney epithelial cell	unknown	unknown	unknown
Homo sapiens	ENCSR940NLN	PC-9	unknown	unknown	unknown
Homo sapiens	ENCSR000EPX	bronchial epithelial cell	unknown	unknown	unknown
Homo sapiens	ENCSR040DGJ	T-cell	unknown	unknown	unknown
Homo sapiens	ENCSR852TRT	ascending aorta	adult	female	51 year
Homo sapiens	ENCSR282FQX	tibial artery	adult	male	54 year
Homo sapiens	ENCSR311LLZ	heart	embryonic	male	110 day
Homo sapiens	ENCSR305UJX	heart	child	male	3 year
Homo sapiens	ENCSR724CND	foreskin keratinocyte	newborn	male	unknown
Homo sapiens	ENCSR000EPM	astrocyte	unknown	unknown	unknown
Homo sapiens	ENCSR000ENW	fibroblast of mammary gland	unknown	female	unknown
Homo sapiens	ENCSR000EOP	myotube	unknown	unknown	unknown
