## Supplementary material for "Single-cell ATAC-seq Signal Extraction and Enhancement with SCATE": Additional file 5 - Table S4.csv

Biosample organism	Experiment accession	Biosample term name	Biosample treatments
Mus musculus	ENCSR000CMM	B cell
Mus musculus	ENCSR000CNG	kidney
Mus musculus	ENCSR000CNX	skeletal muscle tissue
Mus musculus	ENCSR898KAX	MN1	methyltrienolone
Mus musculus	ENCSR000CMR	c-Kit-negative CD71-positive TER-119-positive erythroid progenitor cells
Mus musculus	ENCSR000CML	A20
Mus musculus	ENCSR000CMV	ES-CJ7
Mus musculus	ENCSR319PWR	R1
Mus musculus	ENCSR000COG	brain
Mus musculus	ENCSR000COF	brain
Mus musculus	ENCSR000CMW	ES-E14
Mus musculus	ENCSR000CNL	liver
Mus musculus	ENCSR000CMU	c-Kit-positive CD71-positive TER-119-positive erythroid progenitor cells
Mus musculus	ENCSR446MUM	MEL cell line
Mus musculus	ENCSR372SMH	MEL cell line	zinc dichloride
Mus musculus	ENCSR000COB	thymus
Mus musculus	ENCSR000COJ	ZHBTc4-mESC	doxycycline hyclate
Mus musculus	ENCSR000COH	ZHBTc4-mESC
Mus musculus	ENCSR000CNY	spleen
Mus musculus	ENCSR000CNN	MEL cell line
Mus musculus	ENCSR000CNR	erythroblast	estradiol
Mus musculus	ENCSR687JCD	embryo
Mus musculus	ENCSR000CMP	telencephalon
Mus musculus	ENCSR000CNM	lung
Mus musculus	ENCSR000CNO	mesoderm
Mus musculus	ENCSR773SAG	midbrain
Mus musculus	ENCSR000CMN	splenic B cell
Mus musculus	ENCSR488VEQ	retina
Mus musculus	ENCSR969OPE	stomach
Mus musculus	ENCSR216UMD	liver
Mus musculus	ENCSR289BTM	hindbrain
Mus musculus	ENCSR636NXY	limb
Mus musculus	ENCSR749ILN	heart
Mus musculus	ENCSR380VCU	limb
Mus musculus	ENCSR935RRY	thymus
Mus musculus	ENCSR767AJS	midbrain
Mus musculus	ENCSR292QBA	midbrain
Mus musculus	ENCSR959HKR	embryonic facial prominence
Mus musculus	ENCSR179PIH	hindbrain
Mus musculus	ENCSR172RHR	embryo
Mus musculus	ENCSR723IXU	embryo
Mus musculus	ENCSR005WPU	heart
Mus musculus	ENCSR666HFH	Muller cell
Mus musculus	ENCSR014SFF	forebrain
Mus musculus	ENCSR358ESL	hindbrain
Mus musculus	ENCSR661HDP	limb
Mus musculus	ENCSR756SPS	forebrain
Mus musculus	ENCSR561FZE	liver
Mus musculus	ENCSR732IZK	MN1
Mus musculus	ENCSR742DUR	lung
Mus musculus	ENCSR661GMU	neural tube
Mus musculus	ENCSR894HWV	yolk sac
Mus musculus	ENCSR000CNP	MEL-GATA-1-ER
Mus musculus	ENCSR000CMK	416B
Mus musculus	ENCSR000CNF	hindlimb bud
Mus musculus	ENCSR000CNQ	erythroblast	estradiol
Mus musculus	ENCSR775YJL	embryonic facial prominence
Mus musculus	ENCSR000COD	induced T-regulatory cell
Mus musculus	ENCSR094XAY	lung
Mus musculus	ENCSR000CNH	large intestine
Mus musculus	ENCSR000CMO	cerebellum
Mus musculus	ENCSR196VDE	embryonic facial prominence
Mus musculus	ENCSR312QVY	neural tube
Mus musculus	ENCSR774TQO	embryo
Mus musculus	ENCSR469VGZ	hindbrain
Mus musculus	ENCSR791AJY	forebrain
Mus musculus	ENCSR367FCW	midbrain
Mus musculus	ENCSR337EDG	forebrain
Mus musculus	ENCSR000CNT	Patski
Mus musculus	ENCSR000CNC	gonadal fat pad
Mus musculus	ENCSR000COA	CD4-positive helper T cell
Mus musculus	ENCSR000CNA	fibroblast of lung
Mus musculus	ENCSR655WKX	intestine
Mus musculus	ENCSR000CMX	WW6
Mus musculus	ENCSR000CNW	retina
Mus musculus	ENCSR000CMT	c-Kit-positive CD71-positive TER-119-negative erythroid progenitor cells
Mus musculus	ENCSR000CNS	NIH3T3
Mus musculus	ENCSR000CND	embryo
Mus musculus	ENCSR000CMS	c-Kit-positive CD71-negative TER-119-negative erythroid progenitor cells
Mus musculus	ENCSR000CNU	retina
Mus musculus	ENCSR000CNB	forelimb bud
Mus musculus	ENCSR000CNE	heart
Mus musculus	ENCSR000COI	ZHBTc4-mESC	doxycycline hyclate
Mus musculus	ENCSR000CNJ	liver
Mus musculus	ENCSR000COE	brain
